# Adaptation to a host-associated lifestyle drives convergent loss of flagellar motility in Pseudomonadota

**DOI:** 10.1101/2025.11.22.689265

**Authors:** Roberto Siani, Caroline Gutjahr, Michael Schloter

## Abstract

**Background:** Host-associated bacteria must balance the benefits of motility through flagella against the offsets of energetic costs and immune surveillance. Understanding the interplay of evolutionary forces shaping this complex trait can provide insights on the dynamics and extent of within-host adaptations of flagellar assembly. We compared prevalence, redundancy, and homology of 55 known flagellar assembly genes across genomes of free-living and host-associated bacteria from a collection covering the entire Pseudomonadota phylum.

**Results:** We show that the isolation of host-associated bacterial populations leads to the erosion of the flagellar regulon, driving widespread flagellum loss across lineages. This gene loss is rarely compensated by horizontal gene transfer. Moreover, host association imposes a diversifying selective pressure that acts unevenly across pathway components, resulting in greater functional heterogeneity than in free-living bacteria.

**Conclusions:** Our results provide valuable insights into the distribution of flagellar genes in the phylum Pseudomonadota and its relation to bacterial lifestyle.
