## Supplementary material for "Adaptation to a host-associated lifestyle drives convergent loss of flagellar motility in Pseudomonadota": Supp. Data 2

Gene	Role_II	Role_I	Operon	Tier	definition	pa
fliC	Filament: Flagellin	Filament	fliC	III	flagellin	1
rpoD	Regulator: Sigma factor	Regulator	rpoD	I+	RNA polymerase primary sigma factor	0.9975688816855753
flgD	Basal-body/Hook: Hook-capping	Basal-body/Hook	flgBCDEFGHIJKL	II/III	flagellar basal-body rod modification protein FlgD	0.9967585089141004
flgH	Basal-body/Hook: L/P ring	Basal-body/Hook	flgBCDEFGHIJKL	II/III	flagellar L-ring protein FlgH	0.9959481361426256
flgI	Basal-body/Hook: L/P ring	Basal-body/Hook	flgBCDEFGHIJKL	II/III	flagellar P-ring protein FlgI	0.9959481361426256
flgK	Basal-body/Hook: Hook-filament junction	Basal-body/Hook	flgBCDEFGHIJKL	II/III	flagellar hook-associated protein 1	0.9959481361426256
motA	Motor: Stator	Motor	motAB	III	chemotaxis protein MotA	0.9959481361426256
flgC	Basal-body/Hook: Rod	Basal-body/Hook	flgBCDEFGHIJKL	II/III	flagellar basal-body rod protein FlgC	0.9951377633711507
fliF	Switch: MS ring	Switch	fliFGHIJK	II	flagellar M-ring protein FliF	0.9951377633711507
fliG	Switch: C ring	Switch	fliFGHIJK	II	flagellar motor switch protein FliG	0.9951377633711507
fliP	fT3SS: Export apparatus	fT3SS	fliLMNOPQR	II	flagellar biosynthesis protein FliP	0.9951377633711507
flgA	Basal-body/Hook: Rod	Basal-body/Hook	flgANM	II/III	flagellar basal body P-ring formation protein FlgA	0.9943273905996759
fliE	Basal-body/Hook: MS-rod junction	Basal-body/Hook	fliE	II	flagellar hook-basal body complex protein FliE	0.9943273905996759
flgG	Basal-body/Hook: Rod	Basal-body/Hook	flgBCDEFGHIJKL	II/III	flagellar basal-body rod protein FlgG	0.9902755267423015
flgB	Basal-body/Hook: Rod	Basal-body/Hook	flgBCDEFGHIJKL	II/III	flagellar basal-body rod protein FlgB	0.9894651539708266
fliL	Switch: Stabilizer	Switch	fliLMNOPQR	II	flagellar protein FliL	0.9821717990275527
motB	Motor: Stator	Motor	motAB	III	chemotaxis protein MotB	0.9813614262560778
fliN	Switch: C ring	Switch	fliLMNOPQR	II	flagellar motor switch protein FliN	0.9773095623987034
flgJ	Basal-body/Hook: Peptidoglycan hydrolysis	Basal-body/Hook	flgBCDEFGHIJKL	II/III	peptidoglycan hydrolase FlgJ	0.9700162074554295
flhA	fT3SS: Export apparatus	fT3SS	flhBAE	II	flagellar biosynthesis protein FlhA	0.9675850891410048
flgE	Basal-body/Hook: Hook	Basal-body/Hook	flgBCDEFGHIJKL	II/III	flagellar hook protein FlgE	0.9651539708265803
fliM	Switch: C ring	Switch	fliLMNOPQR	II	flagellar motor switch protein FliM	0.9635332252836305
flhB	fT3SS: Export apparatus	fT3SS	flhBAE	II	flagellar biosynthesis protein FlhB	0.960291734197731
fliQ	fT3SS: Export apparatus	fT3SS	fliLMNOPQR	II	flagellar biosynthesis protein FliQ	0.953808752025932
rpoN	Regulator: Sigma factor	Regulator	rpoN	I+	RNA polymerase sigma-54 factor	0.953808752025932
fliR	fT3SS: Export apparatus	fT3SS	fliLMNOPQR	II	flagellar biosynthesis protein FliR	0.919773095623987
fliO/fliZ	Regulator: Accessory	Regulator	fliAZY	II/III	flagellar protein FliO/FliZ	0.8987034035656402
fliK	Regulator: Hook-lenght control	Regulator	fliFGHIJK	II	flagellar hook-length control protein FliK	0.8371150729335495
fliD	Filament: Cap	Filament	fliDST	II/III	flagellar hook-associated protein 2	0.8022690437601296
fliJ	fT3SS: ATPase and accessory	fT3SS	fliFGHIJK	II	flagellar protein FliJ	0.8022690437601296
fliS	Filament: Chaperon	Filament	fliDST	II/III	flagellar secretion chaperone FliS	0.793354943273906
fliH	fT3SS: ATPase and accessory	fT3SS	fliFGHIJK	II	flagellar assembly protein FliH	0.7917341977309562
fliI	fT3SS: ATPase and accessory	fT3SS	fliFGHIJK	II	flagellum-specific ATP synthase [EC:7.4.2.8]	0.7836304700162074
fliA	Regulator: Flagellar-specific sigma factor	Regulator	fliAZY	II/III	RNA polymerase sigma factor FliA	0.7787682333873582
flgM	Regulator: Anti-sigma factor	Regulator	flgANM	II/III	negative regulator of flagellin synthesis FlgM	0.7763371150729336
flgF	Basal-body/Hook: Rod	Basal-body/Hook	flgBCDEFGHIJKL	II/III	flagellar basal-body rod protein FlgF	0.773095623987034
flgL	Basal-body/Hook: Hook-filament junction	Basal-body/Hook	flgBCDEFGHIJKL	II/III	flagellar hook-associated protein 3 FlgL	0.7641815235008104
flgN	fT3SS: Hook-assembly chaperon	fT3SS	flgANM	II/III	flagellar biosynthesis protein FlgN	0.6936790923824959
fliT	Filament: Chaperon	Filament	fliDST	II/III	flagellar protein FliT	0.520259319286872
flrC	Regulator: Alternative	Regulator	flrC	II/III	two-component system, response regulator FlrC	0.419773095623987
flrA/fleQ/flaK	Regulator: Alternative	Regulator	flrA/FleQ/FlaK	I	sigma-54 dependent transcriptional regulator, flagellar regulatory protein	0.36304700162074555
fliY	Regulator: Accessory	Regulator	fliAZY	II/III	L-cystine transport system substrate-binding protein	0.3581847649918963
flhC	Regulator: Master	Regulator	flhDC	I	flagellar transcriptional activator FlhC	0.3427876823338736
flhD	Regulator: Master	Regulator	flhDC	I	flagellar transcriptional activator FlhD	0.3395461912479741
motY	Motor: Motor-associated	Motor	motXY	III	sodium-type flagellar protein MotY	0.2917341977309562
flgP	Basal-body/Hook: Accessory	Basal-body/Hook	flgOPQT	III	outer membrane protein FlgP	0.20421393841166938
flhE	fT3SS: Export regulator	fT3SS	flhBAE	II	flagellar protein FlhE	0.15964343598055106
motX	Motor: Motor-associated	Motor	motXY	III	sodium-type polar flagellar protein MotX	0.1385737439222042
fliZ	Regulator: Accessory	Regulator	fliAZY	II/III	regulator of sigma S factor FliZ	0.1353322528363047
flgO	Basal-body/Hook: Accessory	Basal-body/Hook	flgOPQT	III	flagellar H-ring protein FlgO	0.13047001620745544
motC	Motor: Motor-associated	Motor	motCD	III	chemotaxis protein MotC	0.09076175040518639
motD	Motor: Motor-associated	Motor	motCD	III	chemotaxis protein MotD	0.08914100486223663
flgT	Basal-body/Hook: Accessory	Basal-body/Hook	flgOPQT	III	flagellar H-ring protein FlgT	0.05753646677471637
