## Supplementary material for "Adaptation to a host-associated lifestyle drives convergent loss of flagellar motility in Pseudomonadota": Supp. Data 3

Gene	lowerbootCI	estimate	upperbootCI	std.error	statistic	FDR
flrA/fleQ/flaK	-0.7214363795988978	-0.18	0.24319895406328945	0.29	-0.62	6.2e-01
flhC	-0.7216515956899361	-0.29	0.1727134377467894	0.13	-2.29	4.2e-02
flhD	-0.8174246751079495	-0.32	0.2247684280895297	0.15	-2.14	5.9e-02
rpoD	-1.2350058385552463	0.01	0.9287244086237634	0.02	0.67	6.1e-01
rpoN	-0.8380222646297665	0.3	0.5777525677486844	0.13	2.39	3.3e-02
fliK	-1.1917878979055188	-0.72	-0.5151336044135436	0.11	-6.67	1.3e-09
fliH	-0.9406073048280146	-0.41	-0.15890040893647076	0.1	-4.16	1.4e-04
fliI	-0.686493293078923	-0.19	0.31008625768437686	0.15	-1.29	2.8e-01
fliJ	-0.7248671368275017	-0.26	0.14205364260092332	0.12	-2.14	5.9e-02
flhA	-0.9253928101355395	-0.3	0.04049670637666495	0.1	-2.97	7.6e-03
flhB	-0.706811729921011	-0.18	0.18116222187494013	0.12	-1.56	1.8e-01
fliP	-0.7575497809504336	-0.2	0.10227107410105447	0.1	-2.13	6.0e-02
fliQ	-0.7960445413968902	-0.22	0.08589469816145667	0.1	-2.23	4.8e-02
fliR	-0.7215526853133069	-0.28	-0.05597182108728336	0.11	-2.7	1.5e-02
flhE	-0.5178237568554752	0.02	0.4856989827585362	0.23	0.1	9.7e-01
fliG	-0.7006927667937969	-0.14	0.3712653011487271	0.1	-1.3	2.7e-01
fliM	-0.42834454799789917	0.03	0.6166855139725824	0.11	0.23	8.8e-01
fliN	-0.525437549343126	-0.08	0.5801373638745297	0.11	-0.71	5.8e-01
fliF	-0.7454258998871619	-0.19	0.1431054135433119	0.1	-1.92	8.8e-02
fliL	-0.5158859478262176	-0.02	0.6406110540367028	0.11	-0.18	9.1e-01
fliE	-0.7825380270438678	-0.19	0.18998964655994927	0.1	-1.95	8.5e-02
fliO/fliZ	-0.4995530102228164	-0.07	0.2628302226751057	0.11	-0.62	6.2e-01
fliY	0.9235396976076827	1.58	2.132052399216685	0.28	5.55	4.0e-07
fliZ	-0.6722212687725577	-0.02	0.6000859477134064	0.29	-0.08	9.8e-01
flrC	-0.7156426648890555	0.03	0.3820661167778348	0.32	0.1	9.7e-01
flgM	-0.7423995620633763	-0.25	0.1794251937973226	0.15	-1.64	1.5e-01
fliA	-0.707214928941019	-0.24	0.23807619226889026	0.15	-1.57	1.7e-01
flgN	-0.8859332142748905	-0.35	-0.0010214909247297994	0.11	-3.15	4.7e-03
flgE	-0.5855398229221564	-0.07	0.371942934262414	0.1	-0.64	6.2e-01
flgD	-0.5347203336255341	-0.04	0.35836903736712133	0.1	-0.38	7.8e-01
flgK	-0.41769894561685006	-0.01	0.5626176612035869	0.11	-0.05	9.9e-01
flgL	-0.9929646243624182	-0.44	-0.12454885391474264	0.1	-4.29	9.1e-05
flgH	-0.7916824184042829	-0.24	0.09987067435308085	0.1	-2.45	2.9e-02
flgI	-0.8514908027772488	-0.27	0.06199801710940516	0.1	-2.74	1.4e-02
flgJ	-0.29963059720289886	0.17	1.2238955041510688	0.12	1.48	2.0e-01
flgA	-0.4070185142856938	0	0.514512305202008	0.11	0.02	1.0e+00
flgB	-0.5528983322794546	-0.03	0.7316058902667071	0.11	-0.24	8.8e-01
flgC	-0.789358382500599	-0.2	0.13992279712688716	0.1	-2.11	6.2e-02
flgF	-0.3780540528081641	-0.09	0.1718165064943327	0.15	-0.59	6.4e-01
flgG	-0.6488791238056998	-0.12	0.20768595709605753	0.11	-1.16	3.3e-01
fliD	-0.6993468447887905	-0.33	-0.0066209463566956105	0.11	-3.01	7.0e-03
fliS	-0.7440665227758272	-0.34	-0.02116040988497674	0.11	-3.21	4.0e-03
fliT	-0.5717530234821023	-0.19	0.26854669977758616	0.15	-1.26	2.9e-01
flgP	-0.33949214218728463	-0.07	0.021873712023618323	0.1	-0.75	5.5e-01
flgT	-0.3547959407886057	0	0.10739846517184631	0.05	0.01	1.0e+00
flgO	-0.6832268781833243	0.08	0.291562138603609	0.1	0.76	5.5e-01
motC	-0.31342186681934897	0.63	0.4091494030234797	2.43	0.26	8.8e-01
motD	-0.09766316978337058	0.86	0.9481332219956307	2.04	0.42	7.6e-01
motX	-0.624050461251204	-0.17	0.25348036247599787	0.31	-0.53	6.8e-01
motY	-0.6462470839418629	-0.26	0.37407283114167067	0.35	-0.76	5.5e-01
motA	-0.466956251416775	0.01	0.6173889717811236	0.11	0.05	9.9e-01
motB	-0.6557964306038293	-0.13	0.21060923996901015	0.09	-1.4	2.3e-01
fliC	-0.5993213725198605	-0.15	0.059515677294020616	0.12	-1.32	2.7e-01
