## Supplementary material for "Adaptation to a host-associated lifestyle drives convergent loss of flagellar motility in Pseudomonadota": Supp. Data 4

Gene	estimate	std.error	statistic	FDR
flrA/fleQ/flaK	-0.23	0.4	-0.58	6.2e-01
flhC	-0.06	0.05	-1.1	3.6e-01
flhD	-0.05	0.05	-0.92	4.5e-01
rpoD	0.03	0.02	1.34	2.5e-01
rpoN	-0.18	0.03	-6.15	3.7e-09
fliK	-0.21	0.04	-5.64	6.7e-08
fliH	-0.16	0.04	-3.8	2.4e-04
fliI	-0.21	0.04	-5.17	6.4e-07
fliJ	-0.21	0.04	-5.53	1.1e-07
flhA	-0.2	0.03	-5.77	3.6e-08
flhB	-0.17	0.03	-5.04	1.1e-06
fliP	-0.18	0.03	-5.56	1.0e-07
fliQ	-0.19	0.04	-5.12	7.8e-07
fliR	-0.19	0.04	-5.4	2.0e-07
flhE	-0.02	0.05	-0.38	7.4e-01
fliG	-0.18	0.03	-5.52	1.1e-07
fliM	-0.19	0.03	-5.69	5.3e-08
fliN	-0.2	0.04	-5.61	8.0e-08
fliF	-0.17	0.03	-5.22	5.0e-07
fliL	-0.24	0.05	-5.3	3.2e-07
fliE	-0.19	0.03	-5.54	1.1e-07
fliO/fliZ	-0.15	0.03	-4.39	2.1e-05
fliY	0.2	0.05	3.83	2.1e-04
fliZ	-0.02	0.05	-0.48	6.8e-01
flrC	-68.75	NA	NA	NaN
flgM	-0.21	0.04	-5.11	8.3e-07
fliA	-0.21	0.04	-5.12	7.9e-07
flgN	-0.17	0.04	-4.01	1.0e-04
flgE	-0.2	0.04	-5.56	1.0e-07
flgD	-0.17	0.03	-5.08	9.1e-07
flgK	-0.18	0.03	-5.43	1.8e-07
flgL	-0.23	0.04	-5.52	1.1e-07
flgH	-0.18	0.03	-5.13	7.6e-07
flgI	-0.18	0.03	-5.38	2.3e-07
flgJ	-0.19	0.04	-5.34	2.7e-07
flgA	-0.17	0.03	-5.22	5.0e-07
flgB	-0.18	0.03	-5.43	1.8e-07
flgC	-0.18	0.03	-5.23	4.7e-07
flgF	-0.19	0.04	-4.77	4.0e-06
flgG	-0.19	0.03	-5.62	7.7e-08
fliD	-0.22	0.04	-4.97	1.6e-06
fliS	-0.2	0.04	-4.85	2.9e-06
fliT	-0.18	0.05	-3.77	2.7e-04
flgP	-0.37	0.58	-0.64	5.9e-01
flgT	-0.64	0.79	-0.81	5.0e-01
flgO	-0.98	0.67	-1.46	2.1e-01
motC	-34896045523686015e19	NA	NA	NaN
motX	-0.71	0.56	-1.26	2.8e-01
motY	-0.39	0.44	-0.87	4.7e-01
motA	-0.3	0.05	-5.52	1.1e-07
motB	-0.33	0.05	-6.33	1.2e-09
fliC	-0.3	0.06	-4.87	2.6e-06
