## Supplementary material for "Adaptation to a host-associated lifestyle drives convergent loss of flagellar motility in Pseudomonadota": Supp. Data 5

Gene	lowerbootCI	estimate	upperbootCI	std.error	statistic	FDR
flrA/fleQ/flaK	-0.23546636914858485	-0.19	-0.14251695637571396	0.02	-7.72	1.3e-13
flhC	-0.15286366298847565	-0.04	0.08175866647201645	0.06	-0.6	6.3e-01
flhD	-0.14936544226176687	0.01	0.1836736349887742	0.08	0.06	9.5e-01
rpoD	-0.13704551399392498	-0.09	-0.041030228963405205	0.02	-3.5	9.5e-04
rpoN	-0.1914716670209991	-0.13	-0.07249904699141667	0.03	-4.23	6.1e-05
fliK	-0.1565390631216842	-0.07	0.023461706988982	0.04	-1.52	1.8e-01
fliH	-0.17266401056184666	-0.11	-0.05186073176705883	0.03	-3.49	9.8e-04
fliI	-0.2504327952323664	-0.18	-0.10985841217823494	0.04	-5.02	1.6e-06
fliJ	-0.16274724690307385	-0.1	-0.0339443403925161	0.03	-3.09	3.8e-03
flhA	-0.15039128704774055	-0.06	0.03759384135502922	0.05	-1.17	3.1e-01
flhB	-0.23475124463966887	-0.15	-0.07303427597398882	0.04	-3.6	6.8e-04
fliP	-0.164697970956974	-0.08	0.01753758321325781	0.05	-1.66	1.4e-01
fliQ	-0.24848486225362768	-0.15	-0.047898493415808346	0.05	-2.99	5.2e-03
fliR	-0.10416187406754508	-0.04	0.021390049302106598	0.03	-1.17	3.1e-01
flhE	-0.14239559200048238	-0.01	0.12623112991964883	0.07	-0.14	9.1e-01
fliG	-0.09285660784179911	-0.02	0.05257903634928846	0.04	-0.55	6.6e-01
fliM	-0.11782262670068391	-0.05	0.026994029253742897	0.04	-1.41	2.1e-01
fliN	-0.07661147309871967	0	0.08280506596414147	0.04	0.09	9.3e-01
fliF	-0.26807205192924716	-0.17	-0.07042876005691961	0.05	-3.53	8.8e-04
fliL	-0.22869237652539745	-0.15	-0.06506444983772214	0.04	-3.35	1.6e-03
fliE	-0.1292036611590508	-0.07	-0.00785882829196079	0.03	-2.22	4.1e-02
fliO/fliZ	-0.1133851499133392	-0.02	0.08560632729675989	0.05	-0.3	8.1e-01
fliY	0.14928024542076523	0.22	0.28936260135363995	0.03	6.36	1.2e-09
fliZ	0.12152572871628094	0.27	0.43834190807861517	0.08	3.24	2.6e-03
flrC	-0.29134188980947023	-0.24	-0.18891049391222536	0.03	-9.32	3.5e-19
flgM	-0.1531403758878662	-0.07	0.018173583994493075	0.05	-1.44	2.1e-01
fliA	-0.2275064424547558	-0.17	-0.10658742321538721	0.03	-5.31	3.8e-07
flgN	-0.10475535479911682	-0.05	0.009641969870823715	0.03	-1.68	1.3e-01
flgE	-0.05578208145219782	0.02	0.092797609229657907	0.04	0.56	6.5e-01
flgD	-0.07080867591846975	0.01	0.07974893906357536	0.04	0.21	8.7e-01
flgK	-0.08370345330913495	-0.02	0.04753938692150762	0.03	-0.54	6.6e-01
flgL	-0.13437915525163116	-0.08	-0.030520823797721	0.03	-2.97	5.4e-03
flgH	-0.14284238540939848	-0.04	0.05793554314361525	0.05	-0.86	4.6e-01
flgI	-0.18696013960062957	-0.09	0.002546924109529178	0.05	-1.96	7.6e-02
flgJ	-0.11772475356431292	-0.05	0.030240501102562264	0.04	-1.19	3.0e-01
flgA	-0.10970009332737395	-0.04	0.018999117652464228	0.03	-1.31	2.5e-01
flgB	-0.09344940700999375	0.04	0.17330803888481547	0.07	0.61	6.3e-01
flgC	-0.09685387095265281	-0.02	0.06705700135282655	0.04	-0.39	7.6e-01
flgF	-0.1549596755602214	-0.06	0.0274946786499239	0.05	-1.35	2.4e-01
flgG	-0.1341750516649662	-0.04	0.06873083184454501	0.05	-0.73	5.5e-01
fliD	-0.20123359678280256	-0.12	-0.04090131122140687	0.04	-2.99	5.2e-03
fliS	-0.13854628853146128	-0.06	0.016441554179786027	0.04	-1.58	1.6e-01
fliT	-0.10052047148794584	-0.02	0.05241579047750323	0.04	-0.59	6.3e-01
flgP	-0.284060444986043	-0.2	-0.11238433324485814	0.04	-4.52	1.9e-05
flgO	-0.1947464447703062	-0.08	0.036419239027713116	0.06	-1.28	2.6e-01
flgT	-0.1243370067188067	-0.02	0.09454181571920006	0.06	-0.3	8.1e-01
motX	-0.11580788377904751	-0.06	-0.013068108639202308	0.03	-2.39	2.7e-02
motY	-0.11412435167673925	-0.06	-0.014640507933900834	0.03	-2.54	1.8e-02
motC	0.010399017213835314	0.19	0.38973771989592776	0.1	1.94	8.0e-02
motD	0.2244763644560592	0.37	0.5247885248262285	0.08	4.67	1.5e-05
motA	-0.1537451405468186	-0.05	0.039340436047813704	0.05	-1.09	3.5e-01
motB	-0.2625837124642024	-0.2	-0.12976705837856636	0.03	-5.73	3.9e-08
fliC	-0.10899228630976447	-0.04	0.03171203006664484	0.04	-1.03	3.7e-01
